# DESP: Demixing Cell State Profiles from Dynamic Bulk Molecular Measurements

**DOI:** 10.1101/2023.01.19.524460

**Authors:** Ahmed Youssef, Indranil Paul, Mark Crovella, Andrew Emili

## Abstract

There is wide interest to determine the dynamic expression of proteins and other molecules that drive phenotypic remodeling in development and pathobiology, but due to technical limitations these systems remain largely unexplored at the foundational resolution of the underlying cell states. Here, we present *DESP*, a novel algorithm that leverages independent estimates of cell state proportions, such as from single-cell RNA-sequencing or cell sorting, to resolve the relative contributions of cell states to bulk molecular measurements, most notably quantitative proteomics, recorded in parallel. We applied *DESP* to an in-vitro model of the epithelial-to-mesenchymal transition and demonstrated its ability to accurately reconstruct cell state signatures from bulk-level measurements of both the proteome and transcriptome providing insights into transient regulatory mechanisms. *DESP* provides a generalizable computational framework for modeling the relationship between bulk and single-cell molecular measurements, enabling the study of proteomes and other molecular profiles at the cell state-level using established bulk-level workflows.
