## Supplementary Table 2 for "DESP: Demixing Cell State Profiles from Dynamic Bulk Molecular Measurements"

Marker gene	Data	EMT stage	avg_log2FC
NCSTN	DESP Predictions	E	7.80223903111623
TM4SF1	DESP Predictions	E	3.17711376623406
AP5Z1	DESP Predictions	E	7.59366682345794
BIRC5	DESP Predictions	E	3.13246367607287
TRIM33	DESP Predictions	E	7.46008100242447
ZNF451	DESP Predictions	E	2.86713498191143
C18orf25	DESP Predictions	E	1.64455111834362
FAM193A	DESP Predictions	E	5.13012562930704
GPR137	DESP Predictions	E	1.92184477678838
SOWAHC	DESP Predictions	E	6.42561209393112
ATXN10	DESP Predictions	E	5.5749289904688
MFSD3	DESP Predictions	E	2.04367510458415
VAMP2	DESP Predictions	E	3.09496914797155
MRPL12	DESP Predictions	E	2.1420572293956
PERP	DESP Predictions	E	4.26989164109932
CD63	DESP Predictions	E	5.20546200781472
KMT2C	DESP Predictions	E	2.84332559058828
RPS27L	DESP Predictions	E	6.84679338987383
ASAP1	DESP Predictions	E	3.43660702552543
EIF2B2	DESP Predictions	E	3.38327663656152
NCOR1	DESP Predictions	E	3.50891963654031
PITHD1	DESP Predictions	E	3.28329467453096
SENP2	DESP Predictions	E	1.90207076433191
TPM2	DESP Predictions	E	3.00192542504085
ZC3HC1	DESP Predictions	E	2.66549706329251
RALGPS2	DESP Predictions	E	8.21868050292302
ARHGAP29	DESP Predictions	E	7.87196155915937
EBP	DESP Predictions	E	7.00798128205342
KLF5	DESP Predictions	E	5.24348352440059
MAEA	DESP Predictions	E	2.90685597222914
SLC39A9	DESP Predictions	E	5.47581730251456
ATM	DESP Predictions	E	2.81876160162893
CEP135	DESP Predictions	E	6.11010213240065
CHD6	DESP Predictions	E	6.54785894868386
FAM89B	DESP Predictions	E	1.42246578133827
HAT1	DESP Predictions	E	1.60393517849333
S100A6	DESP Predictions	E	3.280780078111
VGLL3	DESP Predictions	E	2.39236538410839
NFX1	DESP Predictions	E	2.76734320925432
COX11	DESP Predictions	E	7.60677672908205
DCTN6	DESP Predictions	E	4.97114178111507
RNF20	DESP Predictions	E	5.5429568663975
AASDHPPT	DESP Predictions	E	5.79935768490269
ARHGAP35	DESP Predictions	E	2.5144198443089
BOLA1	DESP Predictions	E	1.06523149592318
CASP7	DESP Predictions	E	3.8214116662875
CDK2	DESP Predictions	E	1.44268228359991
EVI5L	DESP Predictions	E	1.46057201969567
IFIT1	DESP Predictions	E	7.30133570270584
LYST	DESP Predictions	E	8.10512821183513
TUSC1	DESP Predictions	E	3.65529407532977
CPOX	DESP Predictions	E	6.86486935299372
DRAP1	DESP Predictions	E	4.27004497674768
MCM6	DESP Predictions	E	1.1462463720338
PACS2	DESP Predictions	E	1.59440298406063
DOLPP1	DESP Predictions	E	6.76331706514053
JMJD6	DESP Predictions	E	2.14183411131364
UBE3B	DESP Predictions	E	5.77640570225969
BANF1	DESP Predictions	E	3.31199655040913
BLMH	DESP Predictions	E	1.69871194449836
C22orf39	DESP Predictions	E	2.55978824647481
KHNYN	DESP Predictions	E	2.05122078696791
NT5C2	DESP Predictions	E	2.47318507127245
TFDP1	DESP Predictions	E	1.19755432052869
ZNF236	DESP Predictions	E	6.76308038932567
ZNF28	DESP Predictions	E	1.58324935736979
ZNFX1	DESP Predictions	E	1.24548733364897
ANKRD2	DESP Predictions	E	3.6146849635832
KRIT1	DESP Predictions	E	4.0985178427924
NME1	DESP Predictions	E	6.43016453645608
CBX1	DESP Predictions	E	6.58236501686621
CNTROB	DESP Predictions	E	1.52996154373662
DNAJB4	DESP Predictions	E	4.46774173416275
FAM96B	DESP Predictions	E	3.98384876724192
FKBP1A	DESP Predictions	E	2.21817486019901
HMHA1	DESP Predictions	E	1.5969930553543
KIF14	DESP Predictions	E	3.07028673198881
LTBP3	DESP Predictions	E	4.93891336225378
MON1B	DESP Predictions	E	5.60069005068042
NDEL1	DESP Predictions	E	2.43739281460188
NFATC2IP	DESP Predictions	E	2.98912410983736
RCBTB1	DESP Predictions	E	1.58646694087908
SENP5	DESP Predictions	E	1.54466884053967
SLBP	DESP Predictions	E	1.49743128079458
SLC39A3	DESP Predictions	E	1.76495306537393
SPIRE1	DESP Predictions	E	5.9964854954253
SUDS3	DESP Predictions	E	3.934248599471
TMBIM6	DESP Predictions	E	4.59291020254815
UBE2J2	DESP Predictions	E	1.98935574927971
WAPAL	DESP Predictions	E	3.13657892517233
CALU	DESP Predictions	M	1.51416444757961
CD151	DESP Predictions	M	1.17280079107083
CENPF	DESP Predictions	M	1.32435589400119
DAZAP1	DESP Predictions	M	1.05269703722306
FAP	DESP Predictions	M	2.07291303240349
FLNA	DESP Predictions	M	1.61316626942484
IDH2	DESP Predictions	M	1.07526092940627
IGFBP7	DESP Predictions	M	1.11202286809409
LGALS1	DESP Predictions	M	2.14375009777429
MCAM	DESP Predictions	M	1.76859633296673
NEXN	DESP Predictions	M	2.50341903883479
TPM1	DESP Predictions	M	2.00718712249452
TPM3	DESP Predictions	M	2.43737268563959
TPM4	DESP Predictions	M	2.0467931402499
ALDH1B1	DESP Predictions	M	1.28813839814806
C15orf52	DESP Predictions	M	1.17025771021995
CCT2	DESP Predictions	M	1.03833501899092
CKAP4	DESP Predictions	M	1.42142500513902
DNAJC10	DESP Predictions	M	1.45799633609546
EIF3A	DESP Predictions	M	1.28951486846258
FKBP9	DESP Predictions	M	1.07826081251306
GLIPR2	DESP Predictions	M	1.2535007976419
HADH	DESP Predictions	M	1.05944825630578
HNRNPH3	DESP Predictions	M	1.06327402933609
HNRNPR	DESP Predictions	M	1.27876485428531
KRT17	DESP Predictions	M	1.26072725877329
KRT18	DESP Predictions	M	1.48530899367767
KRT7	DESP Predictions	M	1.37365993793344
LMAN1	DESP Predictions	M	1.00966400662669
MIA3	DESP Predictions	M	1.03747934111956
NUCB1	DESP Predictions	M	1.05724655734356
PGRMC1	DESP Predictions	M	1.0101612775923
PI4K2A	DESP Predictions	M	1.07790130062099
PKP2	DESP Predictions	M	1.17476318435339
POLDIP2	DESP Predictions	M	1.01899165147919
PTPRK	DESP Predictions	M	1.04407602598126
PUM1	DESP Predictions	M	1.31136450816675
PXDN	DESP Predictions	M	1.58226464343388
RCN1	DESP Predictions	M	1.09759747733833
RHBDF1	DESP Predictions	M	1.00659496969001
RPL7	DESP Predictions	M	1.03607973533612
SAFB	DESP Predictions	M	1.18492119602965
SAP18	DESP Predictions	M	1.29892286406374
SF3A1	DESP Predictions	M	1.13452568617872
SLC25A24	DESP Predictions	M	1.00890804002791
SNRPC	DESP Predictions	M	1.1021924867302
ST5	DESP Predictions	M	1.16006890056101
VAPB	DESP Predictions	M	1.02840339812219
ABHD12	DESP Predictions	M	1.2291461987378
ACTB	DESP Predictions	M	1.66160999241806
ACTN1	DESP Predictions	M	1.82274961730291
ACTN4	DESP Predictions	M	1.26063255915454
ASAH1	DESP Predictions	M	1.38991868051431
C1orf106	DESP Predictions	M	1.15410976544792
CALD1	DESP Predictions	M	2.06019222679654
CDH2	DESP Predictions	M	1.3212928027852
DNAJB14	DESP Predictions	M	1.00058960241977
FDX1	DESP Predictions	M	1.01210115970636
FN1	DESP Predictions	M	1.48375439069182
OCIAD2	DESP Predictions	M	1.17738703034617
PDLIM7	DESP Predictions	M	1.75176676526585
RPS27A	DESP Predictions	M	1.05922676595155
SCAMP3	DESP Predictions	M	1.06451876640943
TMEM214	DESP Predictions	M	1.13284010691077
TOP2A	DESP Predictions	M	1.52944833404339
YBX1	DESP Predictions	M	1.17795686529069
ABCD3	DESP Predictions	M	1.11053272358973
ACOT9	DESP Predictions	M	1.09159627574455
ACOX3	DESP Predictions	M	1.49585341600219
AKAP8	DESP Predictions	M	1.23546291123359
ALCAM	DESP Predictions	M	1.80206949651467
ALDH1L2	DESP Predictions	M	1.22292306500219
ANXA5	DESP Predictions	M	1.14128474432661
ATP1A1	DESP Predictions	M	1.08283377718433
ATP2C1	DESP Predictions	M	1.21013230307301
BASP1	DESP Predictions	M	1.24305496652085
BAZ1B	DESP Predictions	M	1.01950562229954
CALR	DESP Predictions	M	1.06337361538783
CANX	DESP Predictions	M	1.120468378612
CCAR1	DESP Predictions	M	1.0448502727035
CCDC80	DESP Predictions	M	1.08132218188965
CD44	DESP Predictions	M	1.11263436235107
COLGALT1	DESP Predictions	M	1.01475642240545
CPD	DESP Predictions	M	1.14264590093411
DBN1	DESP Predictions	M	1.71503927287535
DDX17	DESP Predictions	M	1.22387490674466
DDX23	DESP Predictions	M	1.02995910995478
DDX50	DESP Predictions	M	1.06377948510112
DSG2	DESP Predictions	M	1.11844082919616
EEA1	DESP Predictions	M	1.26932682030455
EIF3L	DESP Predictions	M	1.00716450055789
FAF2	DESP Predictions	M	1.00018097775738
FARP1	DESP Predictions	M	1.01359781333047
FMNL2	DESP Predictions	M	1.15664558821858
FUBP3	DESP Predictions	M	1.04985831249618
FXR1	DESP Predictions	M	1.00554620376073
GOLGB1	DESP Predictions	M	1.04401072975489
HNRNPA2B1	DESP Predictions	M	1.18058705785024
HNRNPM	DESP Predictions	M	1.04780702744946
HSP90B1	DESP Predictions	M	1.14310644251709
HYOU1	DESP Predictions	M	1.16565579982304
IGF2BP3	DESP Predictions	M	1.06327889454435
IKBIP	DESP Predictions	M	1.40141783609182
KRT14	DESP Predictions	M	1.27960510688352
KRT6A	DESP Predictions	M	1.16017023853542
KRT8	DESP Predictions	M	1.73001513771981
LAD1	DESP Predictions	M	1.20148120410851
LAMB1	DESP Predictions	M	1.13994058782378
LEMD2	DESP Predictions	M	1.03545527811445
LIMA1	DESP Predictions	M	1.09063046771469
LMNB2	DESP Predictions	M	1.10918617779179
LUC7L3	DESP Predictions	M	1.13619938336871
MAN2B1	DESP Predictions	M	1.06552141872221
MICU1	DESP Predictions	M	1.01452295455075
MYO5A	DESP Predictions	M	1.02317658733785
PBXIP1	DESP Predictions	M	1.05329304344949
PDLIM4	DESP Predictions	M	1.05783187822875
PNN	DESP Predictions	M	1.01204130714769
PODXL	DESP Predictions	M	1.1930691565899
PPP1R18	DESP Predictions	M	1.42822183000279
PRPF40A	DESP Predictions	M	1.00561059694665
PTPRF	DESP Predictions	M	1.167428773658
RAB1A	DESP Predictions	M	1.08674086107096
RAI14	DESP Predictions	M	1.17643781005655
RBMX	DESP Predictions	M	1.07589437934467
RCN2	DESP Predictions	M	1.13314446318013
SCAMP1	DESP Predictions	M	1.06438331570063
SCP2	DESP Predictions	M	1.22247566908888
SERPINH1	DESP Predictions	M	1.47361910955991
SFPQ	DESP Predictions	M	1.20002219765844
SLTM	DESP Predictions	M	1.12833188279877
SMC3	DESP Predictions	M	1.05784558137504
SPTAN1	DESP Predictions	M	1.03390803187109
SPTBN1	DESP Predictions	M	1.12626882050366
SRGAP2	DESP Predictions	M	1.09804587310558
SRSF1	DESP Predictions	M	1.04227432031244
SRSF4	DESP Predictions	M	1.05655395210828
STT3B	DESP Predictions	M	1.0989959579141
SUPT16H	DESP Predictions	M	1.02517506484779
SUPT5H	DESP Predictions	M	1.07044840085464
TCERG1	DESP Predictions	M	1.06031355025395
TMOD3	DESP Predictions	M	1.06995446852304
TOP1	DESP Predictions	M	1.2614202768943
TOR1AIP2	DESP Predictions	M	1.12601863607908
TPR	DESP Predictions	M	1.07109932060633
U2SURP	DESP Predictions	M	1.02387798296908
UBXN4	DESP Predictions	M	1.0379554923172
VIM	DESP Predictions	M	1.63113736168185
YME1L1	DESP Predictions	M	1.10043855061493
ZC3H18	DESP Predictions	M	1.08486394033818
ZMAT2	DESP Predictions	M	1.09261715254838
ATPIF1	DESP Predictions	M	1.02154010293032
NPC2	DESP Predictions	M	1.05546771464949
P4HB	DESP Predictions	M	1.02595868844894
PRPF8	DESP Predictions	M	1.09016494656492
AZGP1	DESP Predictions	I	1.38802917645985
COX7C	DESP Predictions	I	1.43623074282157
CYC1	DESP Predictions	I	1.32780724047893
DUT	DESP Predictions	I	1.17323413420074
EGFR	DESP Predictions	I	1.19454046383081
H2AFX	DESP Predictions	I	1.99488179670896
HMGA1	DESP Predictions	I	1.27182036960898
LYAR	DESP Predictions	I	1.01184452086656
LYRM5	DESP Predictions	I	1.04491591428703
NDUFA2	DESP Predictions	I	1.37836416723666
NOLC1	DESP Predictions	I	1.92044482832953
PHF5A	DESP Predictions	I	1.17641062149695
PI3	DESP Predictions	I	1.1981901714764
PPIG	DESP Predictions	I	1.39959960841952
PWP2	DESP Predictions	I	1.12112172654556
RANBP2	DESP Predictions	I	1.33081160431584
RPL11	DESP Predictions	I	1.11824861577983
RPL24	DESP Predictions	I	1.58678106772712
RPS24	DESP Predictions	I	1.00055203022476
SLPI	DESP Predictions	I	1.4399873225297
TXNRD2	DESP Predictions	I	1.04325547312496
VKORC1	DESP Predictions	I	1.15498340725479
ZC3HAV1	DESP Predictions	I	1.02816585894065
ACADM	DESP Predictions	I	1.1947865163156
ACIN1	DESP Predictions	I	1.20155895100921
AFG3L2	DESP Predictions	I	1.47235328165982
AGK	DESP Predictions	I	1.05982396746465
AIFM1	DESP Predictions	I	1.01693502236013
AKAP1	DESP Predictions	I	1.09976032036256
ALDH3A2	DESP Predictions	I	1.20603231522998
APMAP	DESP Predictions	I	1.40710069047155
ATP1A1	DESP Predictions	I	1.19174410196867
ATP1B3	DESP Predictions	I	1.40255713101224
ATP5A1	DESP Predictions	I	1.3944671224392
ATP5F1	DESP Predictions	I	1.09290418662319
BCL2L13	DESP Predictions	I	1.00931028559146
BMS1	DESP Predictions	I	1.29158714533326
C1orf131	DESP Predictions	I	1.00727574716435
CCDC51	DESP Predictions	I	1.06832447511064
CD55	DESP Predictions	I	1.33718477002767
CD9	DESP Predictions	I	1.31639348248796
CDH13	DESP Predictions	I	1.36877343921436
CEBPB	DESP Predictions	I	1.10589862092872
CISD1	DESP Predictions	I	1.16365385504639
CKAP5	DESP Predictions	I	1.01524981485126
CLMN	DESP Predictions	I	1.2443600725592
COL17A1	DESP Predictions	I	1.39202237790084
COX4I1	DESP Predictions	I	1.48581725730776
CPNE3	DESP Predictions	I	1.31415754541637
DKC1	DESP Predictions	I	1.3475287579454
DLD	DESP Predictions	I	1.06385748192737
DNAJC11	DESP Predictions	I	1.18969068880985
DNAJC19	DESP Predictions	I	1.00063929027359
DST	DESP Predictions	I	1.57386427131179
ECHS1	DESP Predictions	I	1.03647014882729
ETFA	DESP Predictions	I	1.03774298562926
FAHD1	DESP Predictions	I	1.07466548213922
FBL	DESP Predictions	I	1.10184151607786
FH	DESP Predictions	I	1.24457480474052
FLRT3	DESP Predictions	I	1.43785647719306
GADD45GIP1	DESP Predictions	I	1.09398491703851
GBAS	DESP Predictions	I	1.04970568205306
GPC1	DESP Predictions	I	1.23631995256043
GSR	DESP Predictions	I	1.26522471477907
HADHA	DESP Predictions	I	1.10177094712701
HADHB	DESP Predictions	I	1.12952767739187
HEATR1	DESP Predictions	I	1.17513139673995
HIBCH	DESP Predictions	I	1.10297125684162
HK1	DESP Predictions	I	1.60800600254882
HMGN3	DESP Predictions	I	1.06647751169613
HMGN4	DESP Predictions	I	1.29986227177572
HNRNPAB	DESP Predictions	I	1.0191867715961
HSPA4	DESP Predictions	I	1.28108483527949
HSPA9	DESP Predictions	I	1.31447178765601
HSPE1	DESP Predictions	I	1.15027339246714
ICT1	DESP Predictions	I	1.0096578781408
IDH1	DESP Predictions	I	1.0571874287025
IDH3A	DESP Predictions	I	1.33682491502354
IMMT	DESP Predictions	I	1.14164599173512
ITGA6	DESP Predictions	I	1.68567691498351
ITGB4	DESP Predictions	I	1.54274186851612
KIAA1217	DESP Predictions	I	1.1497860095037
LRPPRC	DESP Predictions	I	1.36851765710982
MAOA	DESP Predictions	I	1.26141915129147
MDH2	DESP Predictions	I	1.08197129908525
MGST3	DESP Predictions	I	1.64915885427907
MME	DESP Predictions	I	1.11782844951942
MTIF2	DESP Predictions	I	1.14993742463189
MUC16	DESP Predictions	I	1.06584767673433
MYBBP1A	DESP Predictions	I	1.19204494452574
MYCBP2	DESP Predictions	I	1.02474274288306
NCL	DESP Predictions	I	1.47385232633835
NDUFA10	DESP Predictions	I	1.10802873874484
NDUFA4	DESP Predictions	I	1.34087825139474
NDUFA8	DESP Predictions	I	1.22267163315348
NDUFAF2	DESP Predictions	I	1.21807468066868
NDUFB9	DESP Predictions	I	1.25890915221026
NDUFS3	DESP Predictions	I	1.20583512709229
NDUFS6	DESP Predictions	I	1.06722663036981
NDUFV2	DESP Predictions	I	1.17846641862163
NNT	DESP Predictions	I	1.28846861672868
NOP14	DESP Predictions	I	1.00297419606093
NUMA1	DESP Predictions	I	1.39571645428592
PADI2	DESP Predictions	I	1.30455002412778
PCK2	DESP Predictions	I	1.07116121977542
PDCD11	DESP Predictions	I	1.32319955392052
PDHX	DESP Predictions	I	1.02535206641961
PHB	DESP Predictions	I	1.25988599737431
PNN	DESP Predictions	I	1.08435663839348
PRNP	DESP Predictions	I	1.15748470362612
PRODH	DESP Predictions	I	1.21727974888801
PTGES	DESP Predictions	I	1.04195272688854
RBM25	DESP Predictions	I	1.08070841530636
RBM28	DESP Predictions	I	1.03080749583454
RRP1	DESP Predictions	I	1.20182689597862
RRP15	DESP Predictions	I	1.24260337052428
RSL1D1	DESP Predictions	I	1.53452692651367
SDC1	DESP Predictions	I	1.01945574668705
SDC4	DESP Predictions	I	1.13150236950432
SLC25A12	DESP Predictions	I	1.16527975417282
SLC25A6	DESP Predictions	I	1.1022192248857
SPG7	DESP Predictions	I	1.07013418551802
SRRM2	DESP Predictions	I	1.23311914886986
SUCLG2	DESP Predictions	I	1.09283428632116
SUPT16H	DESP Predictions	I	1.23244770257828
SUPV3L1	DESP Predictions	I	1.13422489708943
TCOF1	DESP Predictions	I	1.59061301124809
TFAM	DESP Predictions	I	1.37111516949021
THOC2	DESP Predictions	I	1.26494110035424
THOC5	DESP Predictions	I	1.03935455389791
TIMM44	DESP Predictions	I	1.17266887996834
TIMM50	DESP Predictions	I	1.24017515722699
TOMM40	DESP Predictions	I	1.08982500732506
TOMM70A	DESP Predictions	I	1.23401117343949
UQCC2	DESP Predictions	I	1.03397584830719
UTP14A	DESP Predictions	I	1.18146879241932
UTP20	DESP Predictions	I	1.18277030246646
VDAC1	DESP Predictions	I	1.01450861996889
VWA8	DESP Predictions	I	1.00681269620768
XPC	DESP Predictions	I	1.26620108744761
ATP5H	DESP Predictions	I	1.19793584398596
CD14	DESP Predictions	I	1.02027399740079
COX6C	DESP Predictions	I	1.11690678863778
CRABP2	DESP Predictions	I	1.04401954220694
HDGFRP3	DESP Predictions	I	1.04073463513462
KRT10	DESP Predictions	I	1.9342875369055
RAD50	DESP Predictions	I	1.12355351474236
SDPR	DESP Predictions	I	1.50488118416525
SYNE2	DESP Predictions	I	1.10056804954374
TRIM29	DESP Predictions	I	1.28257984487392
VDAC3	DESP Predictions	I	1.21915553055508
ACAT1	DESP Predictions	I	1.00427050867241
ACSF2	DESP Predictions	I	1.01124014074382
ACSL1	DESP Predictions	I	1.26488257519439
AHNAK2	DESP Predictions	I	1.06450181091797
ALDH7A1	DESP Predictions	I	1.06062356361548
ANXA7	DESP Predictions	I	1.00153662861969
ARGLU1	DESP Predictions	I	1.26793680507589
ATP5C1	DESP Predictions	I	1.04531308224691
ATP5O	DESP Predictions	I	1.09286772907107
ATPIF1	DESP Predictions	I	1.38542587216234
CARS2	DESP Predictions	I	1.03689509208926
CAV1	DESP Predictions	I	1.00464583974976
CHCHD3	DESP Predictions	I	1.36034169016616
COQ9	DESP Predictions	I	1.03088652298961
CPT2	DESP Predictions	I	1.26948392220824
CROCC	DESP Predictions	I	1.13575493783142
DDX52	DESP Predictions	I	1.17388877211716
ECH1	DESP Predictions	I	1.09078007156827
ENO1	DESP Predictions	I	1.11494999910043
ETFDH	DESP Predictions	I	1.11399926864332
EZR	DESP Predictions	I	1.1424620919046
GPI	DESP Predictions	I	1.16214136756719
GRPEL1	DESP Predictions	I	1.18357427839626
H1FX	DESP Predictions	I	1.24019610668239
HNRNPC	DESP Predictions	I	1.04731790679712
HSPD1	DESP Predictions	I	1.24561720035904
KRT5	DESP Predictions	I	1.17985759627265
LETM1	DESP Predictions	I	1.08489098093601
MIA3	DESP Predictions	I	1.00182231244498
NDUFB6	DESP Predictions	I	1.15910717206882
NDUFS4	DESP Predictions	I	1.00700405917659
NOC3L	DESP Predictions	I	1.05019946665763
NOP2	DESP Predictions	I	1.17529442948725
NPM1	DESP Predictions	I	1.4604167832788
NUP153	DESP Predictions	I	1.11201727358413
NUP93	DESP Predictions	I	1.27457694957042
OGDH	DESP Predictions	I	1.11135287345033
PARK7	DESP Predictions	I	1.19619049148598
PARP1	DESP Predictions	I	1.22197857279409
PHB2	DESP Predictions	I	1.44892803488557
PPL	DESP Predictions	I	1.53103528976512
PRPF6	DESP Predictions	I	1.30004149415846
PTRF	DESP Predictions	I	1.14564405808528
RPL31	DESP Predictions	I	1.02595198406736
RPS13	DESP Predictions	I	1.11149448696083
RPS16	DESP Predictions	I	1.09375523807397
RRP12	DESP Predictions	I	1.0855238232907
SCO1	DESP Predictions	I	1.04428322854782
SDHA	DESP Predictions	I	1.09282997900823
SFXN1	DESP Predictions	I	1.02476041326959
SLC25A11	DESP Predictions	I	1.14661713410806
SOD2	DESP Predictions	I	1.02848385087331
SRSF7	DESP Predictions	I	1.23039839451799
TRAP1	DESP Predictions	I	1.25197499976139
UQCRC2	DESP Predictions	I	1.12721878129078
VDAC2	DESP Predictions	I	1.0538258472598
KRT15	DESP Predictions	I	1.54955483077905
ANXA1	DESP Predictions	I	1.12107340561867
CAPN1	DESP Predictions	I	1.06547682102425
KPNB1	DESP Predictions	I	1.1471725584972
SCRIB	DESP Predictions	I	1.0284100411728
TGM1	DESP Predictions	I	1.33509322813
AHNAK	DESP Predictions	I	1.06681948306177
IFI16	DESP Predictions	I	1.05376474426152
KRT15	scRNA-Seq	E	2.8757674202734
CREG1	scRNA-Seq	E	1.3828932521825
GLUL	scRNA-Seq	E	1.91099116280002
RPS8	scRNA-Seq	E	0.901009438885085
RPS5	scRNA-Seq	E	0.923626421929035
RPL7A	scRNA-Seq	E	0.893252725519249
RPL19	scRNA-Seq	E	0.776817632243744
CSTA	scRNA-Seq	E	1.50383279390014
RPL3	scRNA-Seq	E	0.901075347409726
RPS2	scRNA-Seq	E	0.878020549364519
RPL18	scRNA-Seq	E	0.791163497539996
RPL10A	scRNA-Seq	E	0.967610492050707
RPS18	scRNA-Seq	E	0.917871594780104
S100A14	scRNA-Seq	E	1.19022004654829
GNB2L1	scRNA-Seq	E	0.755210307963798
RPS14	scRNA-Seq	E	0.647373259364452
RPL14	scRNA-Seq	E	0.901996513587815
RPL13	scRNA-Seq	E	0.80156813960412
RPS6	scRNA-Seq	E	0.839261645146174
RPS16	scRNA-Seq	E	0.725545491675637
RPS3	scRNA-Seq	E	0.716258107814906
RPL4	scRNA-Seq	E	0.797653495173833
RPS4X	scRNA-Seq	E	0.790382052488957
RPL18A	scRNA-Seq	E	0.80536106404021
ALDH3A1	scRNA-Seq	E	1.23486770161214
KRT5	scRNA-Seq	E	0.693187717886243
RPS9	scRNA-Seq	E	0.729147848081729
RPL12	scRNA-Seq	E	0.682613833045176
RPLP1	scRNA-Seq	E	0.550308637668683
UNC5B	scRNA-Seq	E	1.03760688525841
RPS28	scRNA-Seq	E	0.7587080425729
RPL8	scRNA-Seq	E	0.617503175527005
RPL11	scRNA-Seq	E	0.699374749348131
EEF1B2	scRNA-Seq	E	0.922677458963838
RPS11	scRNA-Seq	E	0.563517479510678
ASS1	scRNA-Seq	E	1.01791310665543
RPS12	scRNA-Seq	E	0.601125038374773
RPL6	scRNA-Seq	E	0.846859045685306
RPL7	scRNA-Seq	E	0.871377247147776
RPL29	scRNA-Seq	E	0.708580416256342
RPL15	scRNA-Seq	E	0.570423795058765
RPSA	scRNA-Seq	E	0.830827037204593
EEF1G	scRNA-Seq	E	0.705381660847808
RPL10	scRNA-Seq	E	0.928937307846234
SLC25A5	scRNA-Seq	E	0.865275128557214
SELENBP1	scRNA-Seq	E	1.01854234711999
RPS21	scRNA-Seq	E	0.637019891630963
RPL23A	scRNA-Seq	E	0.662892508196267
EIF3E	scRNA-Seq	E	0.876594082332078
NACA	scRNA-Seq	E	0.723664520292972
RPS19	scRNA-Seq	E	0.614292555438445
RPL5	scRNA-Seq	E	0.708763838004667
FXYD3	scRNA-Seq	E	1.0933722478238
IMPDH2	scRNA-Seq	E	0.939699705069461
RPL32	scRNA-Seq	E	0.64309853580506
RPS13	scRNA-Seq	E	0.685206326604396
ATP5B	scRNA-Seq	E	0.735318380913155
RPS23	scRNA-Seq	E	0.693949746139728
RPS3A	scRNA-Seq	E	0.752654018526842
HADHB	scRNA-Seq	E	0.946195165695515
SLC25A6	scRNA-Seq	E	0.624120286226414
RPL27	scRNA-Seq	E	0.545027094722653
SDPR	scRNA-Seq	E	1.28037912725839
RPS7	scRNA-Seq	E	0.584799409921762
ABCC2	scRNA-Seq	E	0.614590224037059
LPIN1	scRNA-Seq	E	0.97854754719148
EIF4B	scRNA-Seq	E	0.832348268614633
RPS15	scRNA-Seq	E	0.524506247741745
PRDX6	scRNA-Seq	E	0.573481727186601
ATP1A1	scRNA-Seq	E	0.622534936998837
SLC2A1	scRNA-Seq	E	0.952167595425998
FASN	scRNA-Seq	E	0.864630291910214
RPL26	scRNA-Seq	E	0.611024938560509
EIF3K	scRNA-Seq	E	0.742708371779752
CYC1	scRNA-Seq	E	0.729842530283016
ATP1B3	scRNA-Seq	E	0.791289559942349
METTL7A	scRNA-Seq	E	0.783659723418109
MAOA	scRNA-Seq	E	0.861501660962607
COX4I1	scRNA-Seq	E	0.530894731977675
NPM1	scRNA-Seq	E	0.606635949475638
DST	scRNA-Seq	E	0.915386653470655
PDCD4	scRNA-Seq	E	0.817326629458346
RPS25	scRNA-Seq	E	0.569034783524697
HSPD1	scRNA-Seq	E	0.762422627356719
PPL	scRNA-Seq	E	0.761454443969797
FOSB	scRNA-Seq	E	0.733848498359283
LDHB	scRNA-Seq	E	0.587736333554087
MPC2	scRNA-Seq	E	0.700665269120935
TGM1	scRNA-Seq	E	0.94599753262852
EIF3H	scRNA-Seq	E	0.508658687089464
TGFBR3	scRNA-Seq	E	0.584510848269287
RPL22L1	scRNA-Seq	E	0.763149992732617
ADIRF	scRNA-Seq	E	0.674342940397534
ATP5O	scRNA-Seq	E	0.57279931891349
RPS15A	scRNA-Seq	E	0.504809606085708
OGFRL1	scRNA-Seq	E	0.516732537336721
EIF3L	scRNA-Seq	E	0.55011868683141
SDCBP	scRNA-Seq	E	0.509789068273971
C1QBP	scRNA-Seq	E	0.624712393187797
TKT	scRNA-Seq	E	0.616166246462195
CST3	scRNA-Seq	E	0.566335392978988
ELOVL5	scRNA-Seq	E	0.599867520807509
UQCRC1	scRNA-Seq	E	0.567465408973606
DLG5	scRNA-Seq	E	0.627840640836725
SRD5A1	scRNA-Seq	E	0.543034913364753
STOM	scRNA-Seq	E	0.557354062106675
ZFP36	scRNA-Seq	E	0.79877999861178
PSCA	scRNA-Seq	E	0.828710520874981
ATP5A1	scRNA-Seq	E	0.545515472744253
FBL	scRNA-Seq	E	0.564636463154342
PPA1	scRNA-Seq	E	0.530535076244036
SLC16A7	scRNA-Seq	E	0.525240019285606
PSME1	scRNA-Seq	E	0.525273591814992
FGFBP1	scRNA-Seq	E	0.666452640830942
DDB1	scRNA-Seq	E	0.546426634445051
CLCA2	scRNA-Seq	E	0.584526876028317
LRPPRC	scRNA-Seq	E	0.556117049144084
NDUFB9	scRNA-Seq	E	0.523771324192017
IL6R	scRNA-Seq	E	0.505453188123598
DSC3	scRNA-Seq	E	0.519808324180354
LDLRAD3	scRNA-Seq	E	0.530161841593374
MSLN	scRNA-Seq	E	0.554529904765809
ABLIM1	scRNA-Seq	E	0.530522651487042
APRT	scRNA-Seq	E	0.506351707853962
GM2A	scRNA-Seq	E	0.583371015098926
EIF3A	scRNA-Seq	E	0.528815168676863
ALDH7A1	scRNA-Seq	E	0.514189908576469
EIF3F	scRNA-Seq	E	0.516711598275536
PAICS	scRNA-Seq	E	0.530388351777321
MUC1	scRNA-Seq	E	0.508414046126943
LETMD1	scRNA-Seq	E	0.516807571235116
TMEM33	scRNA-Seq	E	0.523298249160622
NOTCH1	scRNA-Seq	E	0.525708877720472
EGFR	scRNA-Seq	E	0.537975836297153
FLRT3	scRNA-Seq	E	0.513492459215884
CA2	scRNA-Seq	E	0.630243659992335
KRT10	scRNA-Seq	E	1.0277175638596
SAA1	scRNA-Seq	E	0.508479021823551
CENPF	scRNA-Seq	E	0.642708936695649
SLPI	scRNA-Seq	E	0.634259863299596
S100A9	scRNA-Seq	E	0.652678292780812
AZGP1	scRNA-Seq	E	0.524054868622529
MYL6	scRNA-Seq	M	0.906968503710888
TMSB10	scRNA-Seq	M	0.57540986441147
NDUFS5	scRNA-Seq	M	1.00260622404076
KRT7	scRNA-Seq	M	1.02224921869792
LGALS1	scRNA-Seq	M	1.1177654199927
HSPB1	scRNA-Seq	M	0.867799853565443
ENO1	scRNA-Seq	M	0.606331479473717
S100A11	scRNA-Seq	M	0.652411570677565
NNMT	scRNA-Seq	M	0.830325024171002
NDUFA13	scRNA-Seq	M	0.77454764936997
MIF	scRNA-Seq	M	0.541288385818045
S100A2	scRNA-Seq	M	0.798917028047415
PFN1	scRNA-Seq	M	0.635058778419012
GSTP1	scRNA-Seq	M	0.523280922832147
PRDX1	scRNA-Seq	M	0.765511142700674
KRT8	scRNA-Seq	M	0.916796240342677
CD63	scRNA-Seq	M	0.591764138359667
S100A13	scRNA-Seq	M	0.719653634914294
TXN	scRNA-Seq	M	0.766306764801226
LMNA	scRNA-Seq	M	0.641821121081832
TSPO	scRNA-Seq	M	0.531085804357383
CFL1	scRNA-Seq	M	0.536322865772084
MT1E	scRNA-Seq	M	0.881912093054058
RPL38	scRNA-Seq	M	0.515585784979949
UQCR10	scRNA-Seq	M	0.624613970515381
TAGLN2	scRNA-Seq	M	0.524915125793375
FLNA	scRNA-Seq	M	0.696721032061968
IGFBP7	scRNA-Seq	M	0.737230444211366
ITGB4	scRNA-Seq	M	0.598079414980631
NDUFB2	scRNA-Seq	M	0.660058616517556
PFDN2	scRNA-Seq	M	0.979778308455695
ATPIF1	scRNA-Seq	M	0.626794063648609
PPIB	scRNA-Seq	M	0.739520400194445
PSMB1	scRNA-Seq	M	0.639660747144873
TMSB4X	scRNA-Seq	M	0.575507061758915
UQCRQ	scRNA-Seq	M	0.526897604740782
HSPE1	scRNA-Seq	M	0.898492151345643
ACTB	scRNA-Seq	M	0.704014385464178
SEC61G	scRNA-Seq	M	0.803783241065839
NDUFA4	scRNA-Seq	M	0.645243747095728
COX6C	scRNA-Seq	M	0.675821128465937
SRP14	scRNA-Seq	M	0.508485840206696
UBL5	scRNA-Seq	M	0.530488310761901
IGFBP6	scRNA-Seq	M	0.969402435366149
PSMB3	scRNA-Seq	M	0.818706868445271
PRDX5	scRNA-Seq	M	0.507181171612102
CEBPB	scRNA-Seq	M	0.608267213748765
SNRPD2	scRNA-Seq	M	0.544110532561552
KRT14	scRNA-Seq	M	1.09123362695066
ANGPTL4	scRNA-Seq	M	0.976168729602678
LAMB3	scRNA-Seq	M	0.613690605968745
SNRPC	scRNA-Seq	M	0.559275246357753
PFKP	scRNA-Seq	M	0.636240631785976
NDUFA2	scRNA-Seq	M	0.505385233695202
FKBP2	scRNA-Seq	M	0.668063342562996
SNRPF	scRNA-Seq	M	0.655633447175981
SLIRP	scRNA-Seq	M	0.642343923413588
PDLIM7	scRNA-Seq	M	0.582223636317818
MRPL41	scRNA-Seq	M	0.604078351842334
HNRNPA2B1	scRNA-Seq	M	0.524043781215227
MINOS1	scRNA-Seq	M	0.542466630021969
NDUFB6	scRNA-Seq	M	0.760264038550915
TBCB	scRNA-Seq	M	0.57579618300366
PARK7	scRNA-Seq	M	0.527450709023306
KRT17	scRNA-Seq	M	0.553408405981015
TAGLN	scRNA-Seq	M	0.88281955412303
SEC61B	scRNA-Seq	M	0.513738563054067
TRMT112	scRNA-Seq	M	0.58302658548761
AKR1C2	scRNA-Seq	M	0.903456549693591
GADD45GIP1	scRNA-Seq	M	0.608596576352311
ACKR3	scRNA-Seq	M	0.621069789176021
ATP5I	scRNA-Seq	M	0.544745729169706
BLVRB	scRNA-Seq	M	0.736898804662309
NOP10	scRNA-Seq	M	0.515562595030288
FSCN1	scRNA-Seq	M	0.538516322030396
EWSR1	scRNA-Seq	M	0.58702517253446
ATP5J2	scRNA-Seq	M	0.537202486736053
FN1	scRNA-Seq	M	0.680756339159018
NDUFB7	scRNA-Seq	M	0.552548187083747
SLC3A2	scRNA-Seq	M	0.586793448772124
ISG15	scRNA-Seq	M	0.721030194061921
TIMP3	scRNA-Seq	I	1.09754805186934
S100A2	scRNA-Seq	I	1.03148168804473
COL17A1	scRNA-Seq	I	0.753180355430245
SFRP1	scRNA-Seq	I	0.897061199848853
ATF3	scRNA-Seq	I	0.963967750563859
NDRG1	scRNA-Seq	I	0.813296681111662
ITGA6	scRNA-Seq	I	0.743379086968029
RDH16	scRNA-Seq	I	0.64217501725707
CDH13	scRNA-Seq	I	0.655014077893171
CTSC	scRNA-Seq	I	0.528609446372055
VIM	scRNA-Seq	I	0.667280450271705
CA12	scRNA-Seq	I	0.594367825751413
EPHA4	scRNA-Seq	I	0.548042068531567
CD109	scRNA-Seq	I	0.513232491952761
STOM	scRNA-Seq	I	0.540851408318793
STON2	scRNA-Seq	I	0.610313638001082
ITGAV	scRNA-Seq	I	0.518279752296214
NEBL	scRNA-Seq	I	0.639781824117699
SERPINE1	scRNA-Seq	I	0.5743586390748
TIMP1	scRNA-Seq	I	1.08070214787612
HELZ	scRNA-Seq	I	0.539776733222155
ATP1B1	scRNA-Seq	I	0.551410867169475
MTSS1	scRNA-Seq	I	0.551481550811366
KANK2	scRNA-Seq	I	0.541283099747724
LAMA3	scRNA-Seq	I	0.53495869873743
OSBPL9	scRNA-Seq	I	0.590906139687512
HTRA1	scRNA-Seq	I	0.558504464707322
PDCD4	scRNA-Seq	I	0.513939347414821
MIOS	scRNA-Seq	I	0.579040648656668
SERPINE2	scRNA-Seq	I	0.803401278337776
REL	scRNA-Seq	I	0.506163350473254
SLC46A3	scRNA-Seq	I	0.50620820672034
GM2A	scRNA-Seq	I	0.546277148995118
KRT14	scRNA-Seq	I	0.871139248996116
SUGCT	scRNA-Seq	I	0.509096203768687
CTGF	scRNA-Seq	I	0.62310931777594
AASDHPPT	Proteomics	E	1.02606507945832
ABCD4	Proteomics	E	1.59124473773138
ADIRF	Proteomics	E	1.17175442089875
ADRM1	Proteomics	E	1.00569193076836
AFF1	Proteomics	E	1.18043239048123
ARMT1	Proteomics	E	1.30427353552295
AZGP1	Proteomics	E	1.15689772874769
BIRC6	Proteomics	E	1.09085262291455
BLOC1S1	Proteomics	E	1.08897092924131
C2orf69	Proteomics	E	1.00300896370929
CASP4	Proteomics	E	1.05116091102341
CAV2	Proteomics	E	1.05339591036969
CBX1	Proteomics	E	1.03044538647647
CD14	Proteomics	E	1.78372320277097
CD82	Proteomics	E	1.51441875881309
CENPA	Proteomics	E	1.03923565154094
CEP120	Proteomics	E	2.11861674749787
CEP135	Proteomics	E	1.28372707708223
COX7C	Proteomics	E	1.45649828508333
CTIF	Proteomics	E	1.72679624655851
CXCL16	Proteomics	E	1.15688288079386
DDX20	Proteomics	E	1.03558703709134
DMKN	Proteomics	E	1.26087463426763
DST	Proteomics	E	1.12560550390608
E4F1	Proteomics	E	1.13252376959185
ELOVL5	Proteomics	E	2.06510622752531
ERCC1	Proteomics	E	2.12842831956693
EVI5L	Proteomics	E	4.9206386325484
FAN1	Proteomics	E	1.3983777007029
FBXO31	Proteomics	E	2.72897637582249
FGFBP1	Proteomics	E	1.46514579400013
FN3KRP	Proteomics	E	1.25008962955802
G6PC3	Proteomics	E	1.10213780572764
GALK2	Proteomics	E	1.12165722968066
H2AFX	Proteomics	E	1.01036331545419
HMGN4	Proteomics	E	1.31402226701513
HRCT1	Proteomics	E	3.73317206190897
IL6R	Proteomics	E	1.56229165638219
IMPDH2	Proteomics	E	1.01933970433761
IRF2BPL	Proteomics	E	1.59489546885972
KCMF1	Proteomics	E	1.25640463933297
KCNIP3	Proteomics	E	1.1123775970377
KLHDC2	Proteomics	E	2.21270320383293
KMT2D	Proteomics	E	1.49139200955881
LCN2	Proteomics	E	1.14896643997737
LYRM5	Proteomics	E	2.02525692819406
LYST	Proteomics	E	1.00066859190527
MDC1	Proteomics	E	1.16515127409604
MINA	Proteomics	E	1.55372169801703
MLLT1	Proteomics	E	1.56452840677181
MRPL52	Proteomics	E	2.30152082540294
MSH3	Proteomics	E	1.39102986190131
MTMR3	Proteomics	E	1.4206198242573
NDUFA2	Proteomics	E	1.27089250783455
NEK9	Proteomics	E	1.19623180031173
NOLC1	Proteomics	E	1.52431280401908
NT5C	Proteomics	E	1.41532681018337
NUBP1	Proteomics	E	2.39152719520587
NUPR1	Proteomics	E	1.4743855402153
OSBPL1A	Proteomics	E	1.35618412818765
OTUD7B	Proteomics	E	1.30749525504904
PACS2	Proteomics	E	2.73157034423407
PAN2	Proteomics	E	1.07591764914671
PHLDA1	Proteomics	E	2.3830893168916
PI3	Proteomics	E	2.28307369202684
POLD3	Proteomics	E	1.10903719216957
PROM2	Proteomics	E	1.36063210331409
PRUNE	Proteomics	E	5.13442740648434
PXDC1	Proteomics	E	1.07187844670836
RIN1	Proteomics	E	1.23275232377022
RNF26	Proteomics	E	1.19074750604216
RPL37	Proteomics	E	1.12086159338294
RPS6KA4	Proteomics	E	1.14298425017781
RRAGB	Proteomics	E	1.21981806795372
RRP15	Proteomics	E	1.06489452540772
RSBN1L	Proteomics	E	1.73227759895964
S100A4	Proteomics	E	1.16213286773129
S100A6	Proteomics	E	1.31865532337024
S100A8	Proteomics	E	1.14353615348704
SCD	Proteomics	E	1.17590705503236
SCMH1	Proteomics	E	1.07739976967382
SDC4	Proteomics	E	1.18011856340376
SDHAF2	Proteomics	E	1.02901722718303
SECISBP2L	Proteomics	E	1.54504742799603
SEMA3F	Proteomics	E	2.92374637942445
SEPT6	Proteomics	E	3.87570566050716
SHPRH	Proteomics	E	1.64026388889484
SIRT2	Proteomics	E	1.2098396939732
SLC16A7	Proteomics	E	1.35582027221183
SLC20A1	Proteomics	E	1.04119150310665
SLC43A3	Proteomics	E	3.85791004838111
SMG7	Proteomics	E	1.33747983662604
SNAPIN	Proteomics	E	1.13198043890436
SRD5A1	Proteomics	E	1.05505604892431
SREK1IP1	Proteomics	E	2.0722855435579
SSR3	Proteomics	E	2.43956856650703
TCOF1	Proteomics	E	1.03103722488169
TFDP1	Proteomics	E	3.04622510801718
TMEM14C	Proteomics	E	1.28720963325646
TMEM5	Proteomics	E	2.94249025219092
TNPO2	Proteomics	E	1.67741266358137
TOPORS	Proteomics	E	1.52956407375484
TTPAL	Proteomics	E	2.13881305071422
UBL7	Proteomics	E	3.6280134200583
UBLCP1	Proteomics	E	1.32503831257639
ULK1	Proteomics	E	1.02136760627267
UNC5B	Proteomics	E	1.01378288275159
URI1	Proteomics	E	1.34795713609606
USP4	Proteomics	E	4.74153691857916
VKORC1	Proteomics	E	2.11411091039172
WHSC1	Proteomics	E	1.56321229718331
ZBTB2	Proteomics	E	1.26811098236291
ZCCHC9	Proteomics	E	1.64374930903741
ZHX1	Proteomics	E	1.09136868028877
ZNF197	Proteomics	E	1.01061636643977
ZNF28	Proteomics	E	2.526696474981
ZNHIT1	Proteomics	E	1.18175469660154
ZNHIT3	Proteomics	E	1.19458688539913
ANAPC4	Proteomics	I	2.56539933335588
C1orf174	Proteomics	I	1.01266475756361
CEP41	Proteomics	I	2.09799034524335
FAM63B	Proteomics	I	1.25529194019054
FAN1	Proteomics	I	2.35812926684561
IGFL1	Proteomics	I	1.17593742144281
IRS2	Proteomics	I	1.06811290237577
MTMR3	Proteomics	I	1.20676533646414
NUBP1	Proteomics	I	1.14815379913127
NUPR1	Proteomics	I	1.12851071257159
PACS2	Proteomics	I	3.5616936037074
RAB3IP	Proteomics	I	1.19449022841455
SENP2	Proteomics	I	1.64707626654539
SLC35E2B	Proteomics	I	1.44534363181161
SLC39A8	Proteomics	I	3.10385638044809
SSH2	Proteomics	I	4.36990672015259
TDRP	Proteomics	I	2.27581585355702
TMEM139	Proteomics	I	3.42109741195177
TMEM5	Proteomics	I	1.18807162019445
USP25	Proteomics	I	2.21822102753638
XIAP	Proteomics	I	5.8900889905069
ACKR2	Proteomics	M	3.46108638287256
ACTG1	Proteomics	M	1.26879144918717
ACTN1	Proteomics	M	1.25959630517382
AKAP12	Proteomics	M	2.40290894680503
AXIN1	Proteomics	M	1.99297004786745
BIRC5	Proteomics	M	1.28054812085772
C2CD3	Proteomics	M	1.02106173584455
CALD1	Proteomics	M	1.60782024898009
CCDC107	Proteomics	M	1.36607136161108
CCDC80	Proteomics	M	1.11802218225914
CDCA8	Proteomics	M	1.01489128786003
CDH2	Proteomics	M	1.34207045848771
CSRP2	Proteomics	M	1.10563421502876
CTIF	Proteomics	M	1.15997500116971
DDX60L	Proteomics	M	2.26761262246948
EDEM1	Proteomics	M	1.06501539970454
ERCC1	Proteomics	M	1.60709867986678
FAP	Proteomics	M	1.35405144326783
FN1	Proteomics	M	1.61729019989294
FSTL1	Proteomics	M	1.20672825606734
GJB3	Proteomics	M	1.06599234905327
GLIPR2	Proteomics	M	1.3280764885328
HEG1	Proteomics	M	1.13205082326029
INO80D	Proteomics	M	1.68470080417255
KLHDC2	Proteomics	M	1.23118474161011
LGALS1	Proteomics	M	1.0290852963926
MAGED1	Proteomics	M	1.34243505679079
MCAM	Proteomics	M	1.42849230814923
NEXN	Proteomics	M	1.42503112392386
NRCAM	Proteomics	M	1.47940089622068
NUSAP1	Proteomics	M	1.72793130849775
PALMD	Proteomics	M	4.86320092940957
PDLIM7	Proteomics	M	1.30177773523179
PHF23	Proteomics	M	2.81149589867063
POLD3	Proteomics	M	1.57675811541598
PPP1R16A	Proteomics	M	1.16730319266078
PRELID1	Proteomics	M	1.61426050454765
RBAK	Proteomics	M	1.01881412546201
SETD1B	Proteomics	M	1.02751499151789
SHARPIN	Proteomics	M	3.44142723390651
SLC35E2B	Proteomics	M	2.69570834080051
SLC46A3	Proteomics	M	1.41312523994209
SOX4	Proteomics	M	1.11738765632141
ST5	Proteomics	M	1.10131715891757
TAGLN	Proteomics	M	1.209846261267
TFDP1	Proteomics	M	2.34578796052362
TGM2	Proteomics	M	1.16824989470952
TPM1	Proteomics	M	1.30446806525421
TPM2	Proteomics	M	2.01282018359104
TPM3	Proteomics	M	1.1333054313478
TPM4	Proteomics	M	1.27181808731366
TPST1	Proteomics	M	1.06468542326038
UBL7	Proteomics	M	2.31584325051954
UBP1	Proteomics	M	1.36568391597093
USP4	Proteomics	M	1.12310622391442
VIM	Proteomics	M	1.22590161555993
